# Dynamic nucleosome redistribution and increases in nucleosome sensitivity underpin THP-1 macrophage response to LPS

**DOI:** 10.1101/2025.02.11.637695

**Authors:** Jane M Benoit, Brandon D Buck, Mahdi Khadem, Hank W Bass, Jonathan H Dennis

## Abstract

Macrophages detect lipopolysaccharide (LPS) through toll-like receptor 4 (TLR-4) on the cell surface which initiates a signaling cascade resulting in the recruitment of regulatory factors to chromatin and subsequent expression of chemokine and cytokine genes. Primary response genes, marked by poised promoters and enhancers, are rapidly expressed after LPS stimulation, and their gene products activate secondary response genes via paracrine and autocrine signaling pathways. While the signaling cascades following macrophage activation are well understood, the dynamics of nucleosome architecture and regulatory factor binding in promoter regions during early and late LPS responses remain unclear. Here, we stimulated THP-1 derived macrophages with LPS and assessed nucleosome distribution and MNase sensitivity across promoters at eight time points spanning primary and secondary responses. We found that while nucleosome distribution was static over most promoters, LPS stimulation resulted in transient remodeling of a subset of immune and DNA repair gene promoters. We also observed distinct MNase sensitivity alterations in two phases which aligned with early and late gene expression patterns. Notably, while most Pol II promoters showed altered chromatin sensitivity, only a subset exhibited transcriptional changes, suggesting that widespread alterations in nucleosome distribution and sensitivity occur at promoters with or without alterations in gene expression. These findings provide new temporal insights into the transient and long-term effects of immune stimulation on promoter architecture and offer a methodological framework for additional time-resolved studies of chromatin remodeling in other systems.

**Summary sentence:** Following LPS stimulation, a subset of nucleosomes in macrophage immune promoters undergo transient redistribution, whereas the majority of nucleosomes show changes in MNase sensitivity that are largely uncoupled from gene expression.

Graphical abstract.
LPS stimulation of THP-1 derived macrophages leads to altered nucleosome occupancy and positioning within a subset of promoters which are enriched for LPS response genes. Altered distribution patterns permit regulatory factor binding and gene expression. The majority of promoters have altered nucleosome sensitivity with a trend towards increased sensitivity after LPS stimulation. Altered sensitivity results in regulatory factor binding and expression of LPS response genes.
