## Supplementary material for "Dynamic nucleosome redistribution and increases in nucleosome sensitivity underpin THP-1 macrophage response to LPS": Supp_table2

### Sheet: Supp_Table2_fuzziness
5min	30min	1hr	4hr	12hr	24hr	48hr
KLHL17	SPSB1	TNFRSF4	MIR200A	SLC2A7	MIR200A	KLHL17
TNFRSF4	RNU5E-1	TNFRSF14	MIR429	SPSB1	MIR429	MRPL20-DT
MRPL20-DT	PTAFR	TTC34	DNAJC11	RNU5E-1	DNAJC11	LRRC47
C1orf174	COL8A2	RERE-AS1	TNFRSF9	MFAP2	RERE	RBP7
LINC01134	EFCAB14	MTHFR	AKR7A3	AKR7A3	C1orf127	UBXN10
SPSB1	CNN3-DT	PAQR7	HTR6	CAPZB	AKR7A3	PLA2G2C
PTAFR	WNT2B	SH3BGRL3	ID3	WNT4	HTR6	STMN1
CDCA8	PIAS3	SLC9A1	ZNF593OS	ZBTB40	RUNX3	MIR3917
ATP6V0B	GJA5	COL16A1	LOC101928728	ZNF593	SH3BGRL3	PTAFR
HPDL	S100A16	ZMYM1	SLC9A1	SH3BGRL3	LOC101928728	TRNAU1AP
P3R3URF-PIK3R3	ADAR	PSMB2	TRNAU1AP	SDC3	PTAFR	RHBDL2
P3R3URF	OR10Z1	HPDL	ATP6V0B	PHC2	RNU11	UOX
EFCAB14	SLAMF6	POMGNT1	POMGNT1	PHC2-AS1	ZMYM1	OLFM3
ODF2L	GORAB-AS1	CLCC1	DHCR24	DAB1	IL12RB2	VAV3
BCAR3	TNFSF4	PIAS3	SYDE2	UOX	LMO4	TMIGD3
ARHGAP29	ASCL5	ADAR	CNN3	VAV3	TAF13	ADORA3
KCNA3	PIK3C2B	OR10R2	AHCYL1	NGF	KCNA3	MAGI3
TBX15	LAMB3	CSRP1	KCNA3	ATP1A1	TMIGD3	PIAS3
PIAS3	OR13G1	LAMB3	PDZK1P1	S100A16	ADORA3	ANP32E
POGZ	NOL10	GCSAML	DENND4B	LOC101928120	LOC101928977	POGZ
S100A16	RN7SL832P	OR2T27	CD1A	PYGO2	SHE	RORC
CLK2	ALK	APOB	DDR2	MEX3A	LOC101928120	S100A16
IGSF9	ARHGEF33	NCOA1	C1orf220	LMNA	PYGO2	MIR5698
C1orf220	FBXO11	OTOF	SCARNA18B	OR10R2	CSRP1	ADAR
SCARNA18B	SFXN5	ALK	IL20	C1orf220	NAV1	OR10R2
CDC73	ANKRD36BP2	SH2D6	OR2T12	CAMSAP2	PGBD5	DNM3
SERTAD4	RFX8	ANAPC1P1	OR2T3	NAV1	LOC101928068	TNFSF4
PGBD5	STEAP3	CD8B	C2orf16	SERTAD4	OR2L2	FAM163A
C1orf198	RAB6C	STEAP3	PPP1CB	DUSP10	OR2T1	SCARNA18B
KCNK1	RAB6C-AS1	RNU4ATAC	BCYRN1	OR13G1	MYT1L	CSRP1
LYST	GRB14	MIR663B	MIR663B	OR2M2	ODC1-DT	PIK3C2B
OR13G1	CWC22	UBXN4	ACVR2A	OR2T27	MIR559	SLC30A1
OR2T33	THUMPD3-AS1	LOC107985946	SLC38A11	TMEM18	FBXO11	GCSAML
OR2T3	CPNE9	ACVR1C	HOXD9	OTOF	PROKR1	OR6F1
MYT1L	UBE2E2-DT	TANC1	TTN-AS1	C2orf16	MOGS	PREB
ITGB1BP1	PSMD6	LOC101929633	HECW2	HAAO	LBX2	UCN
KIF3C	PDZRN3	IDH1	SNED1	ITPRIPL1	ANAPC1P1	C2orf16
RMDN2	NXPE3	CTDSP1	LOC100130207	BAZ2B	ANKRD36BP2	CALM2
ARHGEF33	HHLA2	MIR153-1	SEC13	BAZ2B-AS1	SMPD4	PROKR1
VRK2	MYH15	SLC4A3	COL6A4P1	CYP20A1	MZT2B	SFXN5
SFXN5	KPNA1	CAB39	CAPN7	CHPF	UBXN4	FBXO41
TRIM43	MIR544B	COPS8	CSRNP1	TMEM198	LOC107985946	SEMA4F
IL1A	MBNL1	HDAC4	ZNF197-AS1	DIS3L2	ACVR1	HK2
STEAP3	ZNF639	HDAC4-AS1	ZNF197	ECEL1P2	GRB14	STEAP3
RNU4ATAC	MIR4448	SEC13	KIF9-AS1	THUMPD3-AS1	TTN-AS1	B3GALT1
OLA1	TNIP3	MIR3134	ITIH1	ANKRD28	GLB1L	TLK1
HOXD12	SFRP2	UBE2E2-DT	CNTN3	SCN10A	PID1	NUP35
PDE11A	F11	NEK10	KBTBD12	FYCO1	SCLY	ANKMY1
CWC22	FASTKD3	ATXN7	GATA2	RAD54L2	OR6B3	THUMPD3-AS1
HECW2	MTRR	PPP4R2	GATA2-AS1	DENND6A	DUSP28	SLC6A6
FZD5	SV2C	MYH15	FAIM	DENND6A-DT	ANKMY1	FYCO1
UNC80	ARL14EPL	ILDR1	COPB2-DT	OR5K1	THUMPD3-AS1	PRR23B
TMBIM1	DMXL1	ZNF148	LOC100287290	LOC100287290	SEC13	PIK3CA-DT
PTPRN	PRDM6	FAM86JP	RARRES1	RARRES1	GOLGA4	PEX5L
SCLY	PRDM6-AS1	COPB2-DT	MIR548AQ	CHRD	GOLGA4-AS1	FETUB
GRM7	C5orf24	FETUB	BCL6	RBPJ	FYCO1	ACOX3
BRPF1	TNIP1	POLN	PCGF3	CLOCK	TKT	MRPL1
SLC22A14	ANXA6	HAUS3	GRXCR1	MTHFD2L	PSMD6	SYNPO2
ZNF197-AS1	KIAA0319	ANKRD17	LRRC66	INPP4B	OR5K1	TNIP3
ZNF197	OR14J1	MIR548AH	GNRHR	MIR548G	ZNF148	FAT4
ATXN7	MIR6873	FAM13A	G3BP2	LRAT	CHRD	GAB1
OR5H1	NFKBIE	FASTKD3	NAAA	F11	C3orf70	NSUN2
NXPE3	TNFRSF21	MTRR	CCNI	FASTKD3	SPON2	FASTKD3
MIR544B	PRIM2	CDH12	PITX2	MTRR	HTT-AS	MTRR
LOC100287290	LMBRD1	SUB1	NDST3	CDH12	HTT	NPR3
RARRES1	CNR1	FST	LRAT	SERINC5	ACOX3	EGFLAM
FETUB	PNISR-AS1	SV2C	NPY2R	ARL14EPL	USP46	SERINC5
UBXN7-AS1	PPP1R14C	SERINC5	F11	AFF4	PITX2	DMXL1
UBXN7	HGC6.3	MCTP1	CMBL	TCERG1	SFRP2	IRF1
CCNI	FBXL18	ERAP1	NPR3	MIR584	TMEM192	UBE2D2
MMRN1	LOC221946	TCERG1	SERINC5	RASGEF1C	CDH12	SLC4A9
AP1AR	LINC02587	ANXA6	ARL14EPL	ATXN1-AS1	SLC30A5	ANXA6
PGRMC2	CPVL	KIAA0319	COMMD10	POU5F1	SERINC5	LARP1
CDH18	LSM5	TCP11	SLC4A9	LSM2	ARL14EPL	PWWP2A
SUB1	CT66	SCUBE3	TCERG1	LEMD2	IRF1	DBN1
ARL14EPL	STAG3L2	LINC01626	SCGB3A1	PI16	CCNI2	COL23A1
PLAC8L1	PMS2P5	SIM1	TUBB2A	EPB41L2	KLHL3	HEIH
CPLX2	MIR5692A1	STX7	OR2J2	STX7	UBE2D2	FOXQ1
MGAT1	MIR5692C2	HEBP2	OR5V1	ADAT2	ANXA6	ATXN1-AS1
BTN1A1	SAP25	HGC6.3	LSM2	LOC645967	RPL26L1	ATXN1
OR5V1	LHFPL3-AS2	FBXL18	SCUBE3	C7orf50	ZSCAN12	ZNF391
GPANK1	PRKAR2B	LOC221946	KIF6	MIOS-DT	AGPAT1	LSM2
C6orf89	MET	VWDE	GUCA1A	CPVL	PBX2	AGPAT1
B3GAT2	OR2F1	ITGB8	DDX43	SEMA3C	C6orf89	TOMM6
DDX43	DLC1	ITGB8-AS1	HTR1E	CALCR	GUCA1A	SLC29A1
SIM1	MSR1	DNAH11	CNR1	SAP25	TDRD6	TDRD6
GRIK2	ZDHHC2	HOXA3	POPDC3	TMEM139-AS1	PHF3	SLC17A5
TRAF3IP2	DMTN	GLI3	SCML4	FAM131B-AS2	LMBRD1	PNISR-AS1
FABP7	MIR6843	LOC650226	TRAF3IP2	ZYX	SLC17A5	GRIK2
ADAT2	ST18	NSUN5	TMEM244	OR2A25	NT5E	HDAC2-AS2
LOC645967	DNAJC5B	BCL7B	HGC6.3	RNY4	CD24	HDAC2
TIAM2	RIMS2	ARPC1A	GPR146	NOM1	HEBP2	RNF217
ZDHHC14	ANGPT1	ACHE	FBXL18	FDFT1	ZDHHC14	STX7
TAGAP	KLHL38	MIR4467	LOC221946	LOC102723313	OCM	ESR1
ETV1	CASC11	LHFPL3-AS2	GLCCI1-DT	CLU	ITGB8	IPCEF1
ITGB8	HHLA1	CTTNBP2	GLCCI1	NKX6-3	ITGB8-AS1	ZDHHC14
ITGB8-AS1	FAM135B	KCND2	ITGB8	RSPO2	OSBPL3	HGC6.3
OSBPL3	GPAA1	ASB15	ITGB8-AS1	MTSS1	ADCYAP1R1	FBXL18
GLI3	KDM4C	TAS2R4	OSBPL3	CASC11	UPP1	LOC221946
STAG3L2	FRMPD1	OR2A25	NUDCD3	ZNF250	SUMF2	MIOS-DT
PMS2P5	BICD2	ZNF786	OGDH	GLDC	NSUN5	ITGB8
STYXL1	SMC2-DT	GNRH1	CT66	BICD2	POMZP3	ITGB8-AS1
CALCR	OR1B1	ELP3	SAP25	OR1L8	APTR	CPVL
MIR6840	TUBB4B	DNAJC5B	MIR4467	PRDM12	RSBN1L	LSM5
SAP25	FAM166A	PREX2	LHFPL3-AS2	TRAF2	SEMA3C	GLI3
LHFPL3-AS2	CELF2-DT	TRAM1	SLC35G5	MIR4479	ARPC1A	EGFR
OR2F1	CELF2	TMEM64	PDLIM2	TUBB4B	LHFPL3-AS2	CT66
OR6B1	LIPN	RSPO2	ANGPT1	ZMYND11	TFEC	STAG3L2
DLC1	HPS1-AS1	KLHL38	RSPO2	ARHGAP12	TMEM139-AS1	PMS2P5
GGH	ADD3	POU5F1B	B4GALT1-AS1	SGMS1	TPK1	HIP1
DNAJC5B	MIR6743	CASC11	B4GALT1	SGMS1-AS1	MSR1	SEMA3C
ANGPT1	PKP3	LOC101928902	PGM5P2	TET1	PSD3	ABCB1
NUDCD1	TSPAN4	MIR31	UBQLN1-AS1	TYSND1	CLU	SAP25
DERL1	OR52H1	B4GALT1-AS1	CDC14B	HMX3	CA1	MIR4467
FAM83A	OR56A4	B4GALT1	SMC2-DT	DHX32	CA2	LHFPL3-AS2
KLHL38	MPPED2	FRMPD1	RPL35	LRRC56	PABPC1	PTPRN2
POU5F1B	OR5AS1	DAPK1	ARPC5L	PNPLA2	LOC105375690	ARHGEF10
HHLA1	PPP1R14B-AS1	TBC1D2	PRRX2	POLR2L	FAM83A	MCM4
LOC101928902	RAB6A	STXBP1	PRRC2B	TSPAN4	KLHL38	DNAJC5B
GLIS3	CHRDL2	PRRX2	UCK1	IGF2	LOC101928902	RGS22
LPAR1	GDPD5	FAM163B	FAM163B	MMP26	LOC100130027	ANGPT1
PSMD5	PAK1	FAM166A	FAM166A	OR51L1	TTC39B	DERL1
CUTALP	TRIM49	ZMYND11	ZMYND11	OR52N2	UBQLN1-AS1	FBXO32
PHYHD1	NNMT	C10orf53	PITRM1	OR56A3	ZNF367	POU5F1B
PRRX2	THY1	UBTD1	MASTL	OR2AG1	TMOD1	ZNF169
TOR1A	OAF	POLR2L	FZD8	SNORD14B	LOC101928438	ZNF367
ADARB2	FKBP4	TSPAN4	NUTM2E	MPPED2	CERCAM	NACC2
MIR548Q	TEAD4	IGF2	LIPN	OR8J1	SURF4	TUBB4B
ANKRD30A	FOXJ2	OR51D1	FFAR4	OSBP	STKLD1	PFKFB3
SYNPO2L	KCNJ8	OR52N5	DHX32	MIR7155	FAM157B	LOC101929073
LIPK	IPO8	OR56A3	SIGIRR	MIR1237	LRRC37A6P	MYO3A
FFAR4	COL2A1	OR56A4	BGLT3	DHCR7	MAPK8	LRRC37A6P
MIR3663HG	RHEBL1	OR8K3	OR52N1	PAK1	MIR548F1	ARHGAP12
SEC23IP	PRPH	PRG3	SOX6	RAB30	KCNMA1	ARID5B
SNORD131	FAM186B	MS4A6E	LRRC4C	ANKRD42-DT	KCNMA1-AS3	ADIRF-AS1
NAP1L4	CERS5	STIP1	TP53I11	ANKRD42	EIF5AL1	DNMBP
OR51A7	SUDS3	GPR137	OR5T1	TRIM49	CEP55	CWF19L1
OR51L1	N4BP2L1	MIR7155	OR8H1	GPR83	NOC3L	NFKB2
OR56A1	KLF5	MIR7113	PRG3	NNMT	NT5C2	ADD3
OR2AG2	KCTD12	GAL	OR9I1	BACE1	ADD3	UROS
TP53I11	DOCK9	UBTFL1	OR5B2	CRTAM	DHX32	BCCIP
OR5AN1	TUBGCP3	CUL5	KAT5	NINJ2	NKX6-2	TCERG1L
OR4D10	CUL4A	EXPH5	CPT1A	FKBP4	IGF2	STK32C
OR10V2P	RASA3	KMT2A	FADD	TEAD4	MRGPRG-AS1	TSSC4
CPT1A	ADCY4	MIR100HG	ARHGEF17	ENO2	MRGPRG	NAP1L4
FGF3	NOVA1	OR8D4	TRIM49	LINC00612	OR51L1	OR52K1
SHANK2	FOXG1-AS1	NINJ2	NNMT	A2M-AS1	OR56A3	OR51A7
UBTFL1	FOXG1	RAD52	OAF	LOH12CR2	SOX6	LMO1
MIR34BHG	STRN3	SCARNA11	NINJ2	BORCS5	UEVLD	CTR9
CRTAM	DNAAF2	ENO2	ENO2	PLCZ1	ELF5	BTBD10
NINJ2	SIX4	LOH12CR2	CCDC91	COL2A1	OR1S1	PRG3
FKBP4	MAP3K9	BORCS5	LOC729291	IKZF4	DTX4	OR5B12
TEAD4	NPC2	KRAS	FGD4	RMST	GPR137	BATF2
ENO2	ISCA2	KMT2D	PRPH	TMPO	NRXN2	FADD
FOXJ2	ADCK1	NPFF	FAM186B	TMPO-AS1	TSGA10IP	DHCR7
PLBD1-AS1	SCARNA13	DYRK2	CNPY2	ANKRD20A9P	KLC2	MIR3165
FGD4	SNHG10	MGAT4C	AVIL	KL	PAK1	GDPD5
NELL2	GLRX5	RMST	E2F7	NAA16	DLG2	TRIM49
SCAF11	BCL11B	PXN	ATP2B1	EFNB2	TRIM49	ZW10
FAM186B	WDR20	N4BP2L1	ATP2B1-AS1	ARHGEF7	ACAT1	TMPRSS4
KRT78	EXOC3L4	FOXO1	RMST	OR4K1	CEP164	OR10G7
PPFIA2	LOC646214	SERPINE3	LOC100128276	OR10G3	OR10G7	OR8B8
ATP2B1	NIPA1	KLF5	ZMYM5	PPP1R3E	OR8B2	ETS1
ATP2B1-AS1	SNORD115-46	TGDS	PAN3	FOXG1-AS1	NINJ2	MIR6090
NT5DC3	PIN4P1	MBNL2	PAN3-AS1	FOXG1	ENO2	KCNJ5
NUAK1	FAM214A	CHD8	OR10G3	STRN3	LOH12CR2	NCAPD3
PLBD2	UNC13C	MMP14	SLC22A17	DNAAF2	BORCS5	ENO2
FBXW8	RFX7	AJUBA	LTB4R2	SYT16	ERP27	FOXJ2
PUS1	TLN2	PPP1R3E	LTB4R	MOK	KCNJ8	KLRD1
SACS	SLC51B	ZBTB25	STRN3	EXOC3L4	FAM186B	PLBD1-AS1
MBNL2	SNX33	MAP3K9	ITPK1	SNORD116-30	HIGD1C	PDE3A
EFNB2	ETFA	ITPK1	SERPINA1	TJP1	KRT85	ARNTL2-AS1
RNASE11	MIR548AP	BCL11B	RTL1	LOC100288637	GLI1	SMCO2
RNASE11-AS1	MAN2A2	DIO3OS	MARK3	DLL4	MIR616	PTHLH
NOVA1	MLST8	MIR1247	INF2	FBN1	LYZ	FAM186B
STRN3	MIR3677HG	DYNC1H1	TEX22	ONECUT1	OSBPL8	OR6C1
HECTD1	ABCC6P1	SNORD116-30	LOC646214	UNC13C	CSRP2	OSBPL8
DNAAF2	ANKRD26P1	LOC100288637	MIR1233-2	TCF12	NUAK1	PPFIA2
ADCK1	POLR2C	PLA2G4E	MGA	LOC145783	MYO1H	RMST
STON2	DPEP3	FRMD5	UNC13C	ETFA	DDX55	MAPKAPK5-AS1
MOK	OR3A1	FAM214A	ANXA2	MIR3176	DHX37	OGFOD2
INF2	PFN1	TCF12	SNX33	STUB1-DT	PUS1	FBRSL1
EIF2AK4	SNORA48	LOC145783	MIR548AP	HS3ST6	OR11H4	ZMYM2
TEX9	ODF4	ALDH1A2	CRTC3	CCNF	RNASE11	SACS
SLC51B	MIR6777	SKOR1	LYSMD4	LITAF	ADCY4	RNASE11
CIB2	MIR33B	TLE3	STUB1-DT	SYT17	FOXG1-AS1	RNASE11-AS1
MIR548AP	CORO6	LINC00933	IGFALS	DNAH3	FOXG1	OR10G3
MIR4714	BLMH	UBE2Q2P1	SNORA3C	RRN3P2	STRN3	FITM1
CERS3	KRT40	AGBL1	CLDN6	C16orf92	DNAAF2	STRN3
DECR2	PTGES3L-AARSD1	OR4F6	ABCC6P1	NOD2	WDR89	DNAAF2
ABCA17P	PTGES3L	TPSD1	C16orf92	HERPUD1	MAP3K9	HSPA2
OR1F1	CD300LG	HAGH	NLRC5	LOC100287036	SCARNA13	COQ6
GLIS2	TTLL6	FAHD1	CDYL2	C17orf97	SNHG10	FAM161B
CDIP1	PRR11	MIR3677HG	GINS2	ABR	GLRX5	NPC2
RBFOX1	TBX4	OR1F1	PABPN1L	P2RX5	AHNAK2	ISCA2
EEF2K	CYB561	MARF1	P2RX5	P2RX5-TAX1BP3	SNORD116-30	SCARNA13
C16orf92	APOH	MIR484	P2RX5-TAX1BP3	RAD51L3-RFFL	LOC100288637	SNHG10
ITGAM	GALK1	NDE1	NLGN2	FNDC8	RYR3-DT	GLRX5
CDH3	FBF1	ABCC6P1	DNAH2	SLFN12L	RYR3	MEG8
PABPN1L	QRICH2	PRRT2	KDM6B	RAPGEFL1	MIR1233-2	MOK
PFN1	CYTH1	FBRS	RAI1	ETV4	ZNF609	LOC100288637
ALOX12P2	USP36	POLR2C	SREBF1	MPP2	THSD4	SERF2-C15ORF63
KDM6B	LGALS3BP	KCTD19	RAD51L3-RFFL	CYB561	STOML1	ANXA2
FLII	ARL16	LRRC36	FNDC8	GNA13	AP3B2	LRRC49
RAB11FIP4	HGS	SNORA48	LOC105371933	SPHK1	MIR4714	TMEM202
LOC105371763	UTS2R	KDM6B	SLFN14	CBX4	OR4F6	MAN2A2
PCGF2	METRNL	TRIM16L	C17orf78	TEX19	MIR3176	SPATA8-AS1
GHDC	PIEZO2	RAD51L3-RFFL	RNF43	TYMS	HAGHL	OR4F6
ATP6V0A1	SOCS6	FNDC8	PRR11	TYMSOS	CCNF	STUB1-DT
COASY	CTDP1-DT	ARHGAP23	CYB561	ENOSF1	CLDN6	FBXL16
MPP2	CTDP1	MSL1	UNC13D	GALNT1	ZNF213-AS1	ABCC6P1
SPOP	GPX4	PTGES3L-AARSD1	MXRA7	DYNAP	ZNF213	RRN3P2
PRR11	SH3GL1	PTGES3L	PGS1	RAB27B	ABCC6P1	C16orf92
CYB561	FEM1A	C17orf67	MIR3186	CCDC68	ZNF646	ZNF48
SOCS3	KDM4B	DGKE	B3GNTL1	OACYLP	LOC100287036	ZNF646
SOCS3-DT	RANBP3	CYB561	PIEZO2	MIR548AV	PFN1	FRG2KP
PGS1	RANBP3-DT	NUP85	MPPE1	SBNO2	WSCD1	CDK10
CENPX	PRAM1	UNC13D	ABHD3	KDM4B	RPL26	TMEM256-PLSCR3
LRRC45	ACTL9	USP36	CELF4	RANBP3	MFSD6L	SNORA48
CCDC68	TMED1	UTS2R	SLC14A2	RANBP3-DT	MIR6777	DNAH2
TNFRSF11A	ACP5	CCDC178	OACYLP	OR1M1	MIR33B	MIR6777
SOCS6	GCDH	SLC39A6	SBNO2	OR7D2	SREBF1	MIR33B
LOC101928844	PRKACA	ELP2	GNG7	ZNF653	LOC105371763	TRIM16L
MBD3L1	OR7A10	IER3IP1	MFSD12	RAB8A	RAPGEFL1	CCDC144CP
KRI1	NR2F6	CTDP1-DT	LOC101928844	CPAMD8	STAT3	CRLF3
ZNF844	ZBTB32	CTDP1	ELOF1	PGLS	PRR11	RAD51L3-RFFL
OR10H1	CEACAM19	AMH	NACC1	PGLS-DT	PRKCA	FNDC8
RAB8A	DACT3	OR7D4	NWD1	ZNF536	CACNG5	MIR4727
ISYNA1	MEIS3	PPAN	ATP13A1	ZBTB32	ST6GALNAC2	LINC00672
NCAN	ZNF841	PPAN-P2RY11	UQCRFS1	ACTN4	ABHD3	CASC3
ATP13A1	ZNF415	MIR1238	THEG5	HIPK4	DPP9	ZNF385C
THEG5	MIR524	OR10H3	GRAMD1A	ERF	FUT3	COASY
LINC00665	MIR517A	RAB8A	FFAR1	GIPR	OR7E24	MIR6781
IFNL1	ZNF865	NR2F6	HIPK4	NR1H2	NACC1	MPP2
ERF	LOC105372480	PGLS	PPP1R37	ZNF534	LINC00905	NAGS
CIC	ZNF584	PGLS-DT	DACT3	MIR519A1	ZNF254	C17orf67
CD177	SCRT2	FFAR1	MAMSTR	CACNG6	ZBTB32	DGKE
MYPOP	NSFL1C	ZBTB32	FUT1	U2AF2	NFKBID	PRR11
DACT3	DSTN	SIRT2	ZSCAN4	NSFL1C	OVOL3	CEP112
AP2S1	HM13	HIPK4	SCRT2	TMX4	CEACAM21	FAM20A
CABP5	SYCP2	LYPD4	DSTN	GZF1	CEACAM19	SPHK1
ZNF415	GMEB2	CADM4	COX4I2	VSX1	BCL3	ARHGAP28-AS1
ZNF787	MHENCR	CEACAM19	ASIP	MIR663A	GEMIN7	MIR4319
ZNF814	TNFRSF6B	GEMIN7	SRSF6	BLCAP	ZNF296	GRP
SCRT2	MIS18A	ZNF296	ZMYND8	ZHX3	PPM1N	SBNO2
PROKR2	MIS18A-AS1	DACT3	LOC101927377	CEBPB-AS1	GIPR	C19orf25
TMX4	LINC00114	SIGLEC11	BCAS1	EDN3	FBXO46	MIR4746
VSX1	DSCAM	ZNF841	MIR3196	MIR1257	MYPOP	DPP9
BLCAP	PRDM15	ZNF534	UCKL1-AS1	ARFGAP1	HIF3A	FUT3
BCAS1	LRRC3-DT	MIR516A1	SAMSN1	GMEB2	TULP2	ZNF699
ADRM1	LRRC3	LENG8-AS1	WDR4	MHENCR	NUCB1	MIR5695
LINC00114	LINC00165	LENG8	POFUT2	ANKRD30BP2	KCNA7	MIR6515
LINC00165	SPATC1L	SDCBP2	LINC00205	BTG3-AS1	SIGLEC11	DAND5
MIR649	C21orf58	RIN2	SPATC1L	MIR548X	MIR523	OR1I1
CHEK2	PRAME	NAA20	C22orf39	D21S2088E	UBE2M	LINC01855
HSCB	TTC28	MIR663A	PRAME	APP	MZF1-AS1	ZNF536
HORMAD2-AS1	GAL3ST1	SLA2	ADORA2A	LINC00114	SCRT2	DMKN
HORMAD2	SLC5A4-AS1	DHX35	TTC28	ICOSLG	BMP2	DMPK
SMTN	RFPL3S	DPM1	GAL3ST1	SPATC1L	TMX4	DACT3
SFI1	ANKRD54	MOCS3	PATZ1	DGCR2	MIR663A	GZF1
MIRLET7A3	MIR659	MIR3196	LINC01521	CRKL	ASIP	TOP1
MIR4763	CDPF1	TNFRSF6B	TRABD	TOP3B	DYNLRB1	FITM2
MIRLET7B	MAPK11	MIS18A	EIF1AX-AS1	TTC28	BLCAP	KCNJ15
PIM3	KDM6A	MIS18A-AS1	DCAF8L2	SFI1	ZBP1	PTTG1IP
PRPS2	KLF8	EVA1C	ZXDA	RFPL3S	TIAM1	POFUT2
MIR501	CITED1	MX2	ARHGEF9	PRPS2	MX2	LINC00205
MIR500B	TSIX	MX1	ARMCX5	RAB9A	RIPK4	SPATC1L
CPXCR1	MIR548M	ICOSLG	ARMCX5-GPRASP2	MIR501	NDUFV3	CRKL
OCRL	USP26	SPATC1L	MIR548AN	MIR500B	MIR5692B	PRAME
	ABCD1	MIR649	HTR2C	ARHGEF9	SUMO3	TTC28
		PRAME	SRPK3		SPATC1L	MPST
		TTC28	GDI1		DGCR2	TST
		GAL3ST1			CRKL	FAM118A
		RFPL3S			TPST2	PIM3
		TIMP3			IL2RB	MIR548F5
		APOL4			SSTR3	KDM6A
		MPST			DDX17	USP51
		TST			DMC1	CPXCR1
		MIRLET7A3			PDK3	TCEAL4
		MIR4763			PLS3-AS1	GDI1
		MIRLET7B			MIR509-1
		PIM3
		SLC25A6
		LOC105373156
		MIR548AX
		FRMPD4
		RAB9A
		PPEF1
		PHEX
		CCNB3
		ARMCX5
		ARMCX5-GPRASP2
		KIAA1210
		GPR101
		MTMR1
